# A gene-level methylome-wide association analysis identifies novel Alzheimer’s disease genes

**DOI:** 10.1101/2020.07.13.201376

**Authors:** Chong Wu, Jonathan Bradley, Yanming Li, Lang Wu, Hong-Wen Deng

## Abstract

**Motivation:** Transcriptome-wide association studies (TWAS) have successfully facilitated the discovery of novel genetic risk loci for many complex traits, including late-onset Alzheimer’s disease (AD). However, most existing TWAS methods rely only on gene expression and ignore epigenetic modification (i.e., DNA methylation) and functional regulatory information (i.e., enhancer-promoter interactions), both of which contribute significantly to the genetic basis of AD.

**Results:** This motivates us to develop a novel gene-level association testing method that integrates genetically regulated DNA methylation and enhancer-target gene pairs with genome-wide association study (GWAS) summary results. Through simulations, we show that our approach, referred to as the CMO (cross methylome omnibus) test, yielded well controlled type I error rates and achieved much higher statistical power than competing methods under a wide range of scenarios. Furthermore, compared with TWAS, CMO identified an average of 124% more associations when analyzing several brain imaging-related GWAS results. By analyzing to date the largest AD GWAS of 71,880 cases and 383,378 controls, CMO identified six novel loci for AD, which have been ignored by competing methods.

**Availability and implementation:** Software: https://github.com/ChongWuLab/CMO

**Supplementary information:** Supplementary data are available at Bioinformatics online.
