## Supplementary Tables for "A gene-level methylome-wide association analysis identifies novel Alzheimer’s disease genes"

### Sheet: Supplementary Table 4
S4: The significant genes identified by CMO based on a 2019 meta-analyzed AD data
CHR	Gene Name	P0	P1	# of Enhancers	CMO	Reported
1	FCER1G	161185024	161190489	2	1.4614e-07
1	NDUFS2	161166894	161184185	2	3.71854e-08
1	MPZ	161274525	161279762	2	1.65188e-07
1	SDHC	161284047	161332984	4	3.11921e-07
1	CR1	207669492	207813992	2	9.6669e-16	www.ncbi.nlm.nih.gov/pubmed/19734903		Remark:
1	CD55	207494853	207534311	4	8.17052e-07			1. Apply Bonferroni correction (p-value < 3.0E-06) for CMO
1	CR2	207627575	207663240	4	1.96434e-15	www.ncbi.nlm.nih.gov/pubmed/30805717		2. Reported column is based on the GWAS Catalog v1.02
1	CR1L	207818458	207911761	1	7.69423e-15	www.ncbi.nlm.nih.gov/pubmed/29777097
1	CD46P1	207818579	207830755	1	1.62734e-14
1	CD34	208057594	208084747	5	4.19492e-15
2	BIN1	127805603	127864931	4	3.6189e-22	www.ncbi.nlm.nih.gov/pubmed/21627779
2	CYP27C1	127941696	127977654	0	1.89631e-21
2	GIGYF2	233562009	233725285	5	2.67513e-06
2	INPP5D	233924677	234116549	4	4.30684e-09	www.ncbi.nlm.nih.gov/pubmed/24162737
2	NEU2	233897382	233899767	1	2.25541e-06
2	ATG16L1	234118697	234204320	5	2.22055e-06
6	CD2AP	47445525	47594999	2	2.76002e-08	www.ncbi.nlm.nih.gov/pubmed/24162737
6	OPN5	47749718	47800516	1	2.62512e-08
7	ZKSCAN5	99102274	99132323	5	1.08185e-13
7	GPC2	99767229	99774995	7	1.75461e-13
7	MEPCE	100026413	100031741	28	2.07818e-13
7	MOSPD3	100209725	100213007	13	2.3279e-13
7	C7orf43	99752043	99756338	8	1.14973e-13
7	CNPY4	99717236	99723134	8	1.42041e-13
7	LRCH4	100169855	100183776	19	2.76921e-13
7	NYAP1	100081550	100092422	9	7.64163e-13
7	AZGP1	99564343	99573780	1	5.12682e-08
7	PCOLCE	100199800	100205798	25	3.8723e-13
7	EPHB4	100400187	100425121	7	3.5559e-12
7	TRIP6	100464760	100471076	7	4.01473e-12
7	ZKSCAN1	99613204	99639312	7	1.7711e-13
7	GNB2	100271154	100276797	5	1.71751e-13
7	PVRIG	99815864	99819113	7	1.39489e-12
7	MCM7	99690351	99699563	2	2.5312e-12
7	PILRA	99965153	99997719	13	1.68814e-13	www.ncbi.nlm.nih.gov/pubmed/29777097
7	FBXO24	100181605	100198740	15	2.26438e-13
7	AGFG2	100136834	100165842	7	1.56562e-13	www.ncbi.nlm.nih.gov/pubmed/29777097
7	STAG3	99775186	99819111	5	2.08703e-12	www.ncbi.nlm.nih.gov/pubmed/30617256
7	LAMTOR4	99746530	99753567	3	1.0276e-12
7	GAL3ST4	99756867	99766373	2	1.39995e-12
7	GATS	99798283	99869855	0	1.18304e-11
7	ZCWPW1	99998449	100026615	5	5.2155e-14	www.ncbi.nlm.nih.gov/pubmed/24162737
7	SAP25	100169855	100171270	9	1.2287e-13
7	C7orf61	100054238	100061894	4	2.41669e-13
7	TSC22D4	100060982	100076902	5	3.70351e-13
7	ACTL6B	100240720	100254084	2	2.88967e-11
7	TFR2	100218039	100240402	1	3.19516e-11
7	EPHA1	143087382	143105985	3	1.05019e-06	www.ncbi.nlm.nih.gov/pubmed/24162737
8	PTK2B	27168999	27316903	4	2.02595e-13	www.ncbi.nlm.nih.gov/pubmed/24162737
8	EPHX2	27348296	27403081	3	2.53069e-15	www.ncbi.nlm.nih.gov/pubmed/29777097
8	CLU	27454434	27472548	3	6.16647e-17	www.ncbi.nlm.nih.gov/pubmed/19734902
8	CHRNA2	27317279	27337400	1	2.7612e-16	www.ncbi.nlm.nih.gov/pubmed/29777097
8	GULOP	27417791	27446590	0	1.18837e-08	www.ncbi.nlm.nih.gov/pubmed/29777097
8	FZD3	28351729	28431775	5	1.52371e-16
8	SCARA3	27491385	27534293	2	2.32451e-15	www.ncbi.nlm.nih.gov/pubmed/21627779
8	CCDC25	27590835	27630170	2	9.05154e-14
8	ESCO2	27629466	27670157	1	1.04824e-13
11	MS4A2	59855734	59863444	1	2.8076e-10	www.ncbi.nlm.nih.gov/pubmed/24162737
11	TCN1	59620273	59634048	1	2.46103e-09
11	OOSP2	59807748	59815517	0	3.23052e-09
11	MS4A3	59824060	59838601	1	1.34339e-10	www.ncbi.nlm.nih.gov/pubmed/24755620
11	MS4A6A	59939081	59952139	1	1.65561e-13	www.ncbi.nlm.nih.gov/pubmed/21460840
11	MS4A4A	60048014	60076445	1	1.84512e-13	www.ncbi.nlm.nih.gov/pubmed/21627779
11	MS4A6E	60102304	60164069	2	3.29818e-13	www.ncbi.nlm.nih.gov/pubmed/25778476
11	MS4A14	60146003	60185161	3	6.35104e-11
11	MS4A7	60145955	60163424	2	5.59064e-11
11	MS4A12	60260251	60274903	1	1.51837e-09
11	MS4A1	60223225	60238233	2	3.82721e-11
11	SYTL2	85405267	85522184	4	2.23355e-15
11	CCDC83	85566144	85631064	2	4.54396e-18
11	SLC25A1P1	85645780	85646706	0	1.87664e-15
11	PICALM	85668727	85780924	2	1.32733e-18	www.ncbi.nlm.nih.gov/pubmed/19734902
11	C11orf73	86013253	86056969	0	2.14773e-18
11	CCDC81	86085778	86134151	1	5.22274e-14
14	SLC24A4	92788925	92962596	1	3.05064e-07	www.ncbi.nlm.nih.gov/pubmed/24162737
14	RIN3	92980118	93155339	3	7.24864e-07	www.ncbi.nlm.nih.gov/pubmed/24162737
15	ADAM10	58887403	59042177	5	4.25253e-09	www.ncbi.nlm.nih.gov/pubmed/30617256
15	BNIP2	59951345	59981733	6	5.57469e-09
15	FAM63B	59063391	59154099	0	5.31704e-08
16	BCL7C	30844947	30906281	31	4.6274e-07
16	SETD1A	30968615	30996437	37	5.56783e-07
16	ORAI3	30960387	30967782	17	3.29446e-07
16	STX4	31044210	31054296	19	2.46194e-06
16	ZNF646	31085743	31095517	17	2.69749e-07
16	ZNF668	31072164	31085641	8	1.02644e-07
16	TGFB1I1	31482906	31489281	8	2.25362e-07
16	C16orf58	31500792	31520630	16	2.62187e-07
16	KAT8	31127075	31142714	17	1.17587e-07	www.ncbi.nlm.nih.gov/pubmed/30617256
16	FBXL19	30934376	30960104	3	1.16121e-06
16	ZNF720	31724550	31806190	14	9.2234e-07
16	CTF1	30907928	30914881	3	9.70461e-07
16	HSD3B7	30996519	31000473	11	2.98919e-07
16	VKORC1	31102163	31107301	2	1.10084e-06
16	STX1B	31000577	31021949	2	1.88377e-07
16	PRSS36	31150246	31161415	4	2.74848e-07
16	BCKDK	31117428	31124110	2	2.56613e-07	www.ncbi.nlm.nih.gov/pubmed/29777097
16	ITGAX	31366455	31394318	3	7.36598e-08
16	PRSS8	31142756	31147083	3	5.52426e-08
16	ITGAM	31271311	31344213	2	1.09855e-07
16	C16orf98	31213206	31214773	0	2.24152e-06
16	IL34	70613798	70694585	1	1.59956e-06	www.ncbi.nlm.nih.gov/pubmed/29274321
17	DERL2	5374571	5390131	8	6.51181e-07
17	CHRNE	4801069	4806369	8	1.52443e-06
17	CAMTA2	4871287	4890960	8	9.05422e-07
17	ZFP3	4981543	4999669	4	2.49515e-07	www.ncbi.nlm.nih.gov/pubmed/29777097
17	GP1BA	4835592	4838325	2	1.45281e-06
17	USP6	5019733	5078329	2	3.4162e-09
17	MIS12	5389605	5394134	6	2.26406e-06
17	KIF1C	4901243	4931696	2	1.84885e-06
17	SLC52A1	4935895	4955304	0	1.02965e-06
17	SCIMP	5112256	5138155	1	6.67197e-10	www.ncbi.nlm.nih.gov/pubmed/24162737
17	RABEP1	5185558	5289129	2	1.1867e-09
17	C1QBP	5336097	5352150	1	3.13209e-07
17	GNGT2	47280153	47287936	1	2.22508e-06
17	ABI3	47287589	47300587	3	1.83008e-06	www.ncbi.nlm.nih.gov/pubmed/28714976
19	ZNF404	44376515	44405537	11	<1e-60
19	BLOC1S3	45682003	45685059	6	<1e-60	www.ncbi.nlm.nih.gov/pubmed/29777097
19	ZNF229	44921685	44952766	1	1.58389e-13
19	PVR	45147098	45166850	1	<1e-60	www.ncbi.nlm.nih.gov/pubmed/24755620
19	CEACAM16	45202421	45213986	0	<1e-60	www.ncbi.nlm.nih.gov/pubmed/23565137
19	BCL3	45250962	45263301	1	<1e-60	www.ncbi.nlm.nih.gov/pubmed/23565137
19	RELB	45504688	45541452	10	<1e-60	www.ncbi.nlm.nih.gov/pubmed/29274321
19	FBXO46	46213887	46234162	23	<1e-60
19	CBLC	45281126	45303891	1	<1e-60	www.ncbi.nlm.nih.gov/pubmed/29274321
19	BCAM	45312328	45324673	4	<1e-60	www.ncbi.nlm.nih.gov/pubmed/24755620
19	APOE	45409011	45412650	4	<1e-60	www.ncbi.nlm.nih.gov/pubmed/18823527
19	PVRL2	45349432	45392485	0	<1e-60	www.ncbi.nlm.nih.gov/pubmed/18823527
19	APOC1	45417504	45422606	1	<1e-60	www.ncbi.nlm.nih.gov/pubmed/17474819
19	APOC1P1	45430061	45434643	1	<1e-60	www.ncbi.nlm.nih.gov/pubmed/17474819
19	APOC2	45449243	45452822	3	<1e-60	www.ncbi.nlm.nih.gov/pubmed/29274321
19	APOC4	45445495	45452820	0	<1e-60	www.ncbi.nlm.nih.gov/pubmed/29274321
19	APOC4-APOC2	45445495	45452822	0	<1e-60	www.ncbi.nlm.nih.gov/pubmed/29274321
19	CLPTM1	45457842	45496599	1	<1e-60	www.ncbi.nlm.nih.gov/pubmed/29274321
19	CCDC61	46498339	46524576	32	<1e-60
19	SYMPK	46318668	46366548	23	<1e-60
19	GEMIN7	45582453	45594782	4	<1e-60	www.ncbi.nlm.nih.gov/pubmed/29777097
19	ZNF296	45574758	45579846	2	<1e-60	www.ncbi.nlm.nih.gov/pubmed/30805717
19	IRF2BP1	46386866	46389376	21	<1e-60
19	MARK4	45582546	45808541	1	<1e-60	www.ncbi.nlm.nih.gov/pubmed/29777097
19	NKPD1	45653008	45663408	0	<1e-60	www.ncbi.nlm.nih.gov/pubmed/30617256
19	TRAPPC6A	45666186	45681495	1	1.91603e-53	www.ncbi.nlm.nih.gov/pubmed/30805717
19	EXOC3L2	45715879	45737469	0	1.51334e-34	www.ncbi.nlm.nih.gov/pubmed/24755620
19	CKM	45809672	45826235	1	1.09147e-42	www.ncbi.nlm.nih.gov/pubmed/30617256
19	KLC3	45836692	45854778	0	1.89895e-39	www.ncbi.nlm.nih.gov/pubmed/30805717
19	ERCC2	45853095	45874176	4	4.12931e-34	www.ncbi.nlm.nih.gov/pubmed/30805717
19	PPP1R13L	45882892	45909607	5	3.89617e-34	www.ncbi.nlm.nih.gov/pubmed/30805717
19	CD3EAP	45909467	45914024	4	2.07905e-20	www.ncbi.nlm.nih.gov/pubmed/30805717
19	ERCC1	45910591	45982086	3	2.34058e-20	www.ncbi.nlm.nih.gov/pubmed/30805717
19	EML2	46110252	46148887	3	1.71216e-20
19	PPM1N	45992035	46005768	6	3.42431e-20	www.ncbi.nlm.nih.gov/pubmed/30805717
19	RTN2	45988547	46000319	5	2.81283e-20	www.ncbi.nlm.nih.gov/pubmed/30805717
19	VASP	46009837	46030241	4	2.07905e-20	www.ncbi.nlm.nih.gov/pubmed/30805717
19	DMWD	46286205	46296060	8	5.87025e-20
19	KLK7	51479729	51487355	0	1.92603e-06
20	FAM210B	54933971	54943719	2	2.36316e-08
20	CSTF1	54967427	54979518	3	1.67625e-08	www.ncbi.nlm.nih.gov/pubmed/29777097
20	CASS4	54987168	55034396	1	6.71147e-09	www.ncbi.nlm.nih.gov/pubmed/24162737
20	RTFDC1	55043647	55093943	0	2.61708e-07
20	GCNT7	55066548	55100981	0	1.53083e-06

### Sheet: Supplementary Table 5
S5: The significant genes identified by Union of MWAS based on a 2019 meta-analyzed AD data
CHR	Gene Name	P0	P1	MWAS	Reported
1	CD55	207494853	207534311	7.92665e-08
2	BIN1	127805603	127864931	1.37483e-12	www.ncbi.nlm.nih.gov/pubmed/21627779
2	INPP5D	233924677	234116549	4.87104e-10	www.ncbi.nlm.nih.gov/pubmed/24162737
6	CD2AP	47445525	47594999	3.29018e-08	www.ncbi.nlm.nih.gov/pubmed/24162737
7	MBLAC1	99724317	99726118	5.31873e-08				Remark:
7	GPC2	99767229	99774995	8.80586e-11				1. MWAS stands for the minimum p-value of CpGs in gene body plus promoter regions
7	NYAP1	100081550	100092422	6.76303e-08				2. Apply Bonferroni correction (p-value < 4.4E-07) for Union of MWAS
7	AZGP1	99564343	99573780	6.01161e-09				3. Reported column is based on the GWAS Catalog v1.02
7	PVRIG	99815864	99819113	4.48468e-09
7	MCM7	99690351	99699563	2.41486e-07
7	STAG3	99775186	99819111	5.53972e-10	www.ncbi.nlm.nih.gov/pubmed/30617256
7	LAMTOR4	99746530	99753567	7.37829e-08
7	GATS	99798283	99869855	4.48468e-09
7	EPHA1	143087382	143105985	2.38478e-07	www.ncbi.nlm.nih.gov/pubmed/24162737
8	CLU	27454434	27472548	8.8229e-18	www.ncbi.nlm.nih.gov/pubmed/19734902
11	MS4A2	59855734	59863444	8.12422e-10	www.ncbi.nlm.nih.gov/pubmed/24162737
11	MS4A3	59824060	59838601	1.81371e-11	www.ncbi.nlm.nih.gov/pubmed/24755620
11	MS4A6A	59939081	59952139	5.31803e-13	www.ncbi.nlm.nih.gov/pubmed/21460840
11	SYTL2	85405267	85522184	3.46049e-07
14	SLC24A4	92788925	92962596	1.87289e-07	www.ncbi.nlm.nih.gov/pubmed/24162737
15	RNF111	59157374	59389618	1.21853e-07
15	FAM63B	59063391	59154099	1.84139e-07
16	ZNF646	31085743	31095517	8.10231e-08
16	ZNF668	31072164	31085641	3.41186e-08
16	FBXL19	30934376	30960104	4.01509e-07
16	BCKDK	31117428	31124110	1.97665e-07	www.ncbi.nlm.nih.gov/pubmed/29777097
16	PRSS8	31142756	31147083	1.80208e-08
17	ZNF232	5008836	5026411	2.69252e-08	www.ncbi.nlm.nih.gov/pubmed/29777097
17	SCIMP	5112256	5138155	2.119e-10	www.ncbi.nlm.nih.gov/pubmed/24162737
17	ZNF652	47366568	47439835	4.39207e-07
19	PPP1R37	45594654	45651335	2.89832e-23	www.ncbi.nlm.nih.gov/pubmed/23565137
19	BLOC1S3	45682003	45685059	1.75984e-23	www.ncbi.nlm.nih.gov/pubmed/29777097
19	PVR	45147098	45166850	2.3163e-19	www.ncbi.nlm.nih.gov/pubmed/24755620
19	CEACAM16	45202421	45213986	4.70569e-15	www.ncbi.nlm.nih.gov/pubmed/23565137
19	BCL3	45250962	45263301	<1e-60	www.ncbi.nlm.nih.gov/pubmed/23565137
19	RELB	45504688	45541452	6.08299e-11	www.ncbi.nlm.nih.gov/pubmed/29274321
19	CBLC	45281126	45303891	1.21922e-75	www.ncbi.nlm.nih.gov/pubmed/29274321
19	BCAM	45312328	45324673	1.15225e-27	www.ncbi.nlm.nih.gov/pubmed/24755620
19	APOE	45409011	45412650	<1e-60	www.ncbi.nlm.nih.gov/pubmed/18823527
19	PVRL2	45349432	45392485	<1e-60	www.ncbi.nlm.nih.gov/pubmed/18823527
19	APOC1	45417504	45422606	<1e-60	www.ncbi.nlm.nih.gov/pubmed/17474819
19	APOC1P1	45430061	45434643	1.23646e-84	www.ncbi.nlm.nih.gov/pubmed/17474819
19	APOC4	45445495	45452820	1.00535e-12	www.ncbi.nlm.nih.gov/pubmed/29274321
19	APOC4-APOC2	45445495	45452822	1.00535e-12	www.ncbi.nlm.nih.gov/pubmed/29274321
19	CLPTM1	45457842	45496599	1.65527e-15	www.ncbi.nlm.nih.gov/pubmed/29274321
19	GEMIN7	45582453	45594782	2.89832e-23	www.ncbi.nlm.nih.gov/pubmed/29777097
19	ZNF296	45574758	45579846	3.12662e-07	www.ncbi.nlm.nih.gov/pubmed/30805717
19	MARK4	45582546	45808541	5.47329e-29	www.ncbi.nlm.nih.gov/pubmed/29777097
19	NKPD1	45653008	45663408	4.6398e-24	www.ncbi.nlm.nih.gov/pubmed/30617256
19	TRAPPC6A	45666186	45681495	8.55746e-09	www.ncbi.nlm.nih.gov/pubmed/30805717
19	EXOC3L2	45715879	45737469	5.47329e-29	www.ncbi.nlm.nih.gov/pubmed/24755620
19	ERCC2	45853095	45874176	2.81523e-08	www.ncbi.nlm.nih.gov/pubmed/30805717
19	PPP1R13L	45882892	45909607	1.97811e-10	www.ncbi.nlm.nih.gov/pubmed/30805717
20	CASS4	54987168	55034396	6.77647e-09	www.ncbi.nlm.nih.gov/pubmed/24162737

### Sheet: Supplementary Table 6
S6: The significant genes identified by Union of TWAS based on a 2019 meta-analyzed AD data
Tissue	CHR	Gene Name	P0	P1	TWAS	Reported
Liver	1	TSTD1	161007421	161008780	6.91502e-08
Brain_Cerebellum	1	PPOX	161136200	161147803	1.40729e-07
Breast_Mammary_Tissue	1	B4GALT3	161141100	161146638	5.21593e-08
Cells_Transformed_fibroblasts	1	B4GALT3	161141100	161146638	4.21815e-08			Remark:
Nerve_Tibial	1	B4GALT3	161141100	161146638	4.26755e-09			1. TWAS identifies 78 unique significant genes
Cells_Transformed_fibroblasts	1	ADAMTS4	161154098	161168846	2.22523e-07	www.ncbi.nlm.nih.gov/pubmed/30617256		2. Apply Bonferroni correction (p-value < 2.5E-07) for Union of TWAS
Brain_Cerebellar_Hemisphere	1	NDUFS2	161166894	161184185	7.67579e-08			3. Reported column is based on the GWAS Catalog v1.02
Nerve_Tibial	1	NDUFS2	161166894	161184185	1.04717e-07
Adipose_Subcutaneous	1	FCER1G	161185024	161190489	2.30786e-08
Esophagus_Gastroesophageal_Junction	1	FCER1G	161185024	161190489	1.42828e-07
Muscle_Skeletal	1	FCER1G	161185024	161190489	7.9604e-10
Nerve_Tibial	1	FCER1G	161185024	161190489	3.01383e-08
Brain_Caudate_basal_ganglia	1	CR1	207669492	207813992	4.06524e-17	www.ncbi.nlm.nih.gov/pubmed/19734903
Brain_Frontal_Cortex_BA9	1	CR1	207669492	207813992	9.05843e-09	www.ncbi.nlm.nih.gov/pubmed/19734903
Esophagus_Gastroesophageal_Junction	1	CR1	207669492	207813992	1.86406e-18	www.ncbi.nlm.nih.gov/pubmed/19734903
Esophagus_Muscularis	1	CR1	207669492	207813992	2.3256e-12	www.ncbi.nlm.nih.gov/pubmed/19734903
Artery_Aorta	2	BIN1	127805603	127864931	6.14426e-11	www.ncbi.nlm.nih.gov/pubmed/21627779
Brain_Cerebellum	2	BIN1	127805603	127864931	1.09099e-07	www.ncbi.nlm.nih.gov/pubmed/21627779
Colon_Transverse	2	BIN1	127805603	127864931	4.49321e-08	www.ncbi.nlm.nih.gov/pubmed/21627779
Esophagus_Muscularis	2	BIN1	127805603	127864931	3.20025e-14	www.ncbi.nlm.nih.gov/pubmed/21627779
Testis	2	INPP5D	233924677	234116549	6.74839e-08	www.ncbi.nlm.nih.gov/pubmed/24162737
Nerve_Tibial	6	HLA-DRB9	32427598	32441277	9.09186e-08	www.ncbi.nlm.nih.gov/pubmed/25188341
Adipose_Subcutaneous	6	HLA-DRB1	32546546	32557625	3.18165e-08	www.ncbi.nlm.nih.gov/pubmed/24162737
Adipose_Visceral_Omentum	6	HLA-DRB1	32546546	32557625	5.18821e-09	www.ncbi.nlm.nih.gov/pubmed/24162737
Artery_Tibial	6	HLA-DRB1	32546546	32557625	2.29137e-07	www.ncbi.nlm.nih.gov/pubmed/24162737
Brain_Anterior_cingulate_cortex_BA24	6	HLA-DRB1	32546546	32557625	2.19383e-08	www.ncbi.nlm.nih.gov/pubmed/24162737
Brain_Cortex	6	HLA-DRB1	32546546	32557625	7.80063e-08	www.ncbi.nlm.nih.gov/pubmed/24162737
Breast_Mammary_Tissue	6	HLA-DRB1	32546546	32557625	4.16723e-08	www.ncbi.nlm.nih.gov/pubmed/24162737
Esophagus_Mucosa	6	HLA-DRB1	32546546	32557625	3.4416e-09	www.ncbi.nlm.nih.gov/pubmed/24162737
Heart_Atrial_Appendage	6	HLA-DRB1	32546546	32557625	2.27996e-07	www.ncbi.nlm.nih.gov/pubmed/24162737
Muscle_Skeletal	6	HLA-DRB1	32546546	32557625	2.82965e-09	www.ncbi.nlm.nih.gov/pubmed/24162737
Prostate	6	HLA-DRB1	32546546	32557625	1.55375e-08	www.ncbi.nlm.nih.gov/pubmed/24162737
Skin_Not_Sun_Exposed_Suprapubic	6	HLA-DRB1	32546546	32557625	9.58286e-10	www.ncbi.nlm.nih.gov/pubmed/24162737
Skin_Sun_Exposed_Lower_leg	6	HLA-DRB1	32546546	32557625	6.83661e-09	www.ncbi.nlm.nih.gov/pubmed/24162737
Thyroid	6	HLA-DRB1	32546546	32557625	2.80346e-08	www.ncbi.nlm.nih.gov/pubmed/24162737
Adipose_Subcutaneous	6	HLA-DQA1	32595956	32611429	2.21494e-10	www.ncbi.nlm.nih.gov/pubmed/24162737
Adipose_Subcutaneous	6	HLA-DQA2	32709119	32714992	9.49416e-08
Adipose_Visceral_Omentum	6	HLA-DQA2	32709119	32714992	2.30655e-08
Adrenal_Gland	6	HLA-DQA2	32709119	32714992	1.01636e-09
Artery_Aorta	6	HLA-DQA2	32709119	32714992	2.17569e-09
Artery_Coronary	6	HLA-DQA2	32709119	32714992	2.58506e-10
Artery_Tibial	6	HLA-DQA2	32709119	32714992	2.01631e-08
Brain_Anterior_cingulate_cortex_BA24	6	HLA-DQA2	32709119	32714992	6.7643e-10
Brain_Caudate_basal_ganglia	6	HLA-DQA2	32709119	32714992	3.60125e-08
Brain_Cerebellar_Hemisphere	6	HLA-DQA2	32709119	32714992	5.56622e-11
Brain_Cerebellum	6	HLA-DQA2	32709119	32714992	9.78849e-08
Brain_Cortex	6	HLA-DQA2	32709119	32714992	2.59962e-09
Brain_Frontal_Cortex_BA9	6	HLA-DQA2	32709119	32714992	7.49143e-12
Brain_Hippocampus	6	HLA-DQA2	32709119	32714992	1.15022e-09
Brain_Hypothalamus	6	HLA-DQA2	32709119	32714992	4.9361e-08
Brain_Nucleus_accumbens_basal_ganglia	6	HLA-DQA2	32709119	32714992	4.12933e-10
Brain_Substantia_nigra	6	HLA-DQA2	32709119	32714992	3.05681e-11
Cells_EBV-transformed_lymphocytes	6	HLA-DQA2	32709119	32714992	6.81335e-08
Colon_Sigmoid	6	HLA-DQA2	32709119	32714992	2.89617e-10
Colon_Transverse	6	HLA-DQA2	32709119	32714992	4.48099e-10
Esophagus_Gastroesophageal_Junction	6	HLA-DQA2	32709119	32714992	1.61306e-10
Esophagus_Mucosa	6	HLA-DQA2	32709119	32714992	7.08789e-09
Esophagus_Muscularis	6	HLA-DQA2	32709119	32714992	2.42264e-11
Heart_Atrial_Appendage	6	HLA-DQA2	32709119	32714992	2.86957e-11
Liver	6	HLA-DQA2	32709119	32714992	9.23015e-10
Lung	6	HLA-DQA2	32709119	32714992	2.58721e-10
Minor_Salivary_Gland	6	HLA-DQA2	32709119	32714992	5.42818e-11
Muscle_Skeletal	6	HLA-DQA2	32709119	32714992	1.04425e-09
Nerve_Tibial	6	HLA-DQA2	32709119	32714992	6.70701e-10
Ovary	6	HLA-DQA2	32709119	32714992	2.16116e-09
Pancreas	6	HLA-DQA2	32709119	32714992	9.70018e-09
Pituitary	6	HLA-DQA2	32709119	32714992	6.13712e-09
Prostate	6	HLA-DQA2	32709119	32714992	6.0177e-09
Skin_Not_Sun_Exposed_Suprapubic	6	HLA-DQA2	32709119	32714992	1.80125e-10
Skin_Sun_Exposed_Lower_leg	6	HLA-DQA2	32709119	32714992	5.47941e-10
Small_Intestine_Terminal_Ileum	6	HLA-DQA2	32709119	32714992	1.76469e-09
Spleen	6	HLA-DQA2	32709119	32714992	2.84564e-09
Stomach	6	HLA-DQA2	32709119	32714992	1.20539e-09
Testis	6	HLA-DQA2	32709119	32714992	7.90674e-09
Thyroid	6	HLA-DQA2	32709119	32714992	9.00006e-10
Uterus	6	HLA-DQA2	32709119	32714992	1.68065e-08
Vagina	6	HLA-DQA2	32709119	32714992	3.81487e-08
Minor_Salivary_Gland	6	HLA-DQB2	32723875	32731311	1.99823e-08
Brain_Cerebellum	6	RP11-385F7.1	47444979	47445308	4.37069e-08
Pancreas	6	RP11-385F7.1	47444979	47445308	1.52467e-08
Skin_Sun_Exposed_Lower_leg	6	RP11-385F7.1	47444979	47445308	2.88124e-08
Thyroid	6	RP11-385F7.1	47444979	47445308	2.02644e-08
Pituitary	6	CD2AP	47445525	47594999	5.1213e-08	www.ncbi.nlm.nih.gov/pubmed/24162737
Breast_Mammary_Tissue	7	RP4-604G5.3	99590020	99590673	6.42908e-08
Brain_Amygdala	7	AP4M1	99699564	99707968	1.26168e-08	www.ncbi.nlm.nih.gov/pubmed/29777097
Brain_Cerebellum	7	AC073842.19	99728587	99737916	1.45511e-07
Skin_Not_Sun_Exposed_Suprapubic	7	C7orf43	99752043	99756338	2.6608e-08
Skin_Not_Sun_Exposed_Suprapubic	7	GPC2	99767229	99774992	5.04961e-08
Brain_Cerebellar_Hemisphere	7	STAG3	99775186	99818169	2.72126e-08	www.ncbi.nlm.nih.gov/pubmed/30617256
Brain_Nucleus_accumbens_basal_ganglia	7	STAG3	99775186	99818169	9.57475e-09	www.ncbi.nlm.nih.gov/pubmed/30617256
Cells_Transformed_fibroblasts	7	STAG3	99775186	99818169	1.88861e-08	www.ncbi.nlm.nih.gov/pubmed/30617256
Muscle_Skeletal	7	STAG3	99775186	99818169	1.28397e-09	www.ncbi.nlm.nih.gov/pubmed/30617256
Nerve_Tibial	7	STAG3	99775186	99818169	4.91146e-09	www.ncbi.nlm.nih.gov/pubmed/30617256
Pituitary	7	STAG3	99775186	99818169	2.39432e-08	www.ncbi.nlm.nih.gov/pubmed/30617256
Heart_Atrial_Appendage	7	GATS	99798276	99844171	1.73239e-07
Brain_Amygdala	7	PVRIG	99815864	99819113	4.13155e-10
Brain_Caudate_basal_ganglia	7	PVRIG	99815864	99819113	1.74391e-09
Brain_Cerebellar_Hemisphere	7	PVRIG	99815864	99819113	6.40045e-10
Brain_Cerebellum	7	PVRIG	99815864	99819113	5.27902e-09
Brain_Nucleus_accumbens_basal_ganglia	7	PVRIG	99815864	99819113	2.93375e-08
Colon_Sigmoid	7	PVRIG	99815864	99819113	1.43382e-09
Muscle_Skeletal	7	PVRIG	99815864	99819113	3.74801e-11
Pituitary	7	PVRIG	99815864	99819113	1.56578e-08
Testis	7	PVRIG	99815864	99819113	1.40654e-07
Heart_Atrial_Appendage	7	ZCWPW1	99998476	100026415	6.27511e-10	www.ncbi.nlm.nih.gov/pubmed/24162737
Adipose_Subcutaneous	7	NYAP1	100081550	100092422	4.47685e-11
Adipose_Visceral_Omentum	7	NYAP1	100081550	100092422	4.61162e-13
Breast_Mammary_Tissue	7	NYAP1	100081550	100092422	1.20674e-12
Esophagus_Mucosa	7	EPHA1	143087382	143105985	1.1996e-08	www.ncbi.nlm.nih.gov/pubmed/24162737
Adipose_Subcutaneous	7	EPHA1-AS1	143104906	143220542	6.80537e-09	www.ncbi.nlm.nih.gov/pubmed/24162737
Adipose_Visceral_Omentum	7	EPHA1-AS1	143104906	143220542	1.95915e-09	www.ncbi.nlm.nih.gov/pubmed/24162737
Nerve_Tibial	7	EPHA1-AS1	143104906	143220542	5.61941e-10	www.ncbi.nlm.nih.gov/pubmed/24162737
Spleen	7	EPHA1-AS1	143104906	143220542	2.93269e-10	www.ncbi.nlm.nih.gov/pubmed/24162737
Whole_Blood	7	EPHA1-AS1	143104906	143220542	3.91979e-09	www.ncbi.nlm.nih.gov/pubmed/24162737
Whole_Blood	7	TAS2R60	143140546	143141502	5.93124e-09
Whole_Blood	8	PTK2B	27168999	27316903	1.74193e-07	www.ncbi.nlm.nih.gov/pubmed/24162737
Muscle_Skeletal	8	CLU	27454434	27472548	3.07588e-14	www.ncbi.nlm.nih.gov/pubmed/19734902
Colon_Transverse	11	MS4A2	59855734	59863444	8.56499e-09	www.ncbi.nlm.nih.gov/pubmed/24162737
Esophagus_Mucosa	11	MS4A2	59855734	59863444	1.51979e-10	www.ncbi.nlm.nih.gov/pubmed/24162737
Stomach	11	MS4A2	59855734	59863444	6.60925e-11	www.ncbi.nlm.nih.gov/pubmed/24162737
Pancreas	11	MS4A6A	59939081	59952139	1.52903e-07	www.ncbi.nlm.nih.gov/pubmed/21460840
Whole_Blood	11	MS4A6A	59939081	59952139	6.41031e-09	www.ncbi.nlm.nih.gov/pubmed/21460840
Nerve_Tibial	11	MS4A4E	59968726	60010561	7.22077e-09	www.ncbi.nlm.nih.gov/pubmed/21460840
Spleen	11	MS4A4E	59968726	60010561	1.6549e-07	www.ncbi.nlm.nih.gov/pubmed/21460840
Liver	14	HEATR4	73945189	74025651	7.93292e-08
Adipose_Subcutaneous	14	SLC24A4	92788925	92962596	1.73263e-09	www.ncbi.nlm.nih.gov/pubmed/24162737
Adipose_Visceral_Omentum	14	SLC24A4	92788925	92962596	1.03768e-09	www.ncbi.nlm.nih.gov/pubmed/24162737
Whole_Blood	14	SLC24A4	92788925	92962596	3.83472e-08	www.ncbi.nlm.nih.gov/pubmed/24162737
Liver	15	ALDH1A2	58245622	58790065	1.98553e-07	www.ncbi.nlm.nih.gov/pubmed/23535033
Brain_Putamen_basal_ganglia	15	SLTM	59171244	59225852	8.70176e-09
Adrenal_Gland	16	C16orf93	30772519	30774031	3.74018e-09
Brain_Caudate_basal_ganglia	16	C16orf93	30772519	30774031	9.70634e-08
Uterus	16	RP11-196G11.2	31054471	31061201	1.5881e-07
Esophagus_Mucosa	16	ZNF668	31072164	31085641	1.8939e-07
Whole_Blood	16	ZNF668	31072164	31085641	2.5015e-08
Artery_Tibial	16	PRSS53	31095518	31100284	1.54915e-07
Liver	16	VKORC1	31102163	31107301	1.13922e-07
Adipose_Subcutaneous	16	KAT8	31127075	31142714	3.64786e-09	www.ncbi.nlm.nih.gov/pubmed/30617256
Adipose_Visceral_Omentum	16	KAT8	31127075	31142714	1.1385e-08	www.ncbi.nlm.nih.gov/pubmed/30617256
Adrenal_Gland	16	KAT8	31127075	31142714	1.68493e-07	www.ncbi.nlm.nih.gov/pubmed/30617256
Artery_Aorta	16	KAT8	31127075	31142714	8.76397e-09	www.ncbi.nlm.nih.gov/pubmed/30617256
Artery_Tibial	16	KAT8	31127075	31142714	1.46268e-09	www.ncbi.nlm.nih.gov/pubmed/30617256
Brain_Anterior_cingulate_cortex_BA24	16	KAT8	31127075	31142714	1.90851e-08	www.ncbi.nlm.nih.gov/pubmed/30617256
Brain_Caudate_basal_ganglia	16	KAT8	31127075	31142714	1.54976e-08	www.ncbi.nlm.nih.gov/pubmed/30617256
Brain_Cerebellar_Hemisphere	16	KAT8	31127075	31142714	1.37572e-07	www.ncbi.nlm.nih.gov/pubmed/30617256
Brain_Cerebellum	16	KAT8	31127075	31142714	7.00323e-09	www.ncbi.nlm.nih.gov/pubmed/30617256
Brain_Cortex	16	KAT8	31127075	31142714	1.08143e-09	www.ncbi.nlm.nih.gov/pubmed/30617256
Brain_Hippocampus	16	KAT8	31127075	31142714	2.74637e-09	www.ncbi.nlm.nih.gov/pubmed/30617256
Brain_Hypothalamus	16	KAT8	31127075	31142714	5.93311e-09	www.ncbi.nlm.nih.gov/pubmed/30617256
Brain_Nucleus_accumbens_basal_ganglia	16	KAT8	31127075	31142714	1.81869e-08	www.ncbi.nlm.nih.gov/pubmed/30617256
Brain_Putamen_basal_ganglia	16	KAT8	31127075	31142714	2.06338e-08	www.ncbi.nlm.nih.gov/pubmed/30617256
Breast_Mammary_Tissue	16	KAT8	31127075	31142714	1.12518e-09	www.ncbi.nlm.nih.gov/pubmed/30617256
Cells_EBV-transformed_lymphocytes	16	KAT8	31127075	31142714	3.28493e-09	www.ncbi.nlm.nih.gov/pubmed/30617256
Cells_Transformed_fibroblasts	16	KAT8	31127075	31142714	4.10371e-09	www.ncbi.nlm.nih.gov/pubmed/30617256
Colon_Sigmoid	16	KAT8	31127075	31142714	1.08268e-09	www.ncbi.nlm.nih.gov/pubmed/30617256
Colon_Transverse	16	KAT8	31127075	31142714	6.79889e-09	www.ncbi.nlm.nih.gov/pubmed/30617256
Esophagus_Gastroesophageal_Junction	16	KAT8	31127075	31142714	3.6334e-09	www.ncbi.nlm.nih.gov/pubmed/30617256
Esophagus_Mucosa	16	KAT8	31127075	31142714	5.30988e-09	www.ncbi.nlm.nih.gov/pubmed/30617256
Esophagus_Muscularis	16	KAT8	31127075	31142714	5.35248e-09	www.ncbi.nlm.nih.gov/pubmed/30617256
Heart_Atrial_Appendage	16	KAT8	31127075	31142714	6.91043e-09	www.ncbi.nlm.nih.gov/pubmed/30617256
Heart_Left_Ventricle	16	KAT8	31127075	31142714	2.34264e-08	www.ncbi.nlm.nih.gov/pubmed/30617256
Liver	16	KAT8	31127075	31142714	7.92167e-10	www.ncbi.nlm.nih.gov/pubmed/30617256
Lung	16	KAT8	31127075	31142714	4.16374e-09	www.ncbi.nlm.nih.gov/pubmed/30617256
Minor_Salivary_Gland	16	KAT8	31127075	31142714	6.99463e-09	www.ncbi.nlm.nih.gov/pubmed/30617256
Muscle_Skeletal	16	KAT8	31127075	31142714	8.73229e-09	www.ncbi.nlm.nih.gov/pubmed/30617256
Nerve_Tibial	16	KAT8	31127075	31142714	1.09928e-08	www.ncbi.nlm.nih.gov/pubmed/30617256
Ovary	16	KAT8	31127075	31142714	6.92155e-09	www.ncbi.nlm.nih.gov/pubmed/30617256
Pancreas	16	KAT8	31127075	31142714	4.70558e-09	www.ncbi.nlm.nih.gov/pubmed/30617256
Pituitary	16	KAT8	31127075	31142714	6.30097e-09	www.ncbi.nlm.nih.gov/pubmed/30617256
Skin_Not_Sun_Exposed_Suprapubic	16	KAT8	31127075	31142714	4.23864e-09	www.ncbi.nlm.nih.gov/pubmed/30617256
Skin_Sun_Exposed_Lower_leg	16	KAT8	31127075	31142714	2.26573e-08	www.ncbi.nlm.nih.gov/pubmed/30617256
Small_Intestine_Terminal_Ileum	16	KAT8	31127075	31142714	2.23637e-07	www.ncbi.nlm.nih.gov/pubmed/30617256
Spleen	16	KAT8	31127075	31142714	7.19189e-08	www.ncbi.nlm.nih.gov/pubmed/30617256
Testis	16	KAT8	31127075	31142714	4.892e-09	www.ncbi.nlm.nih.gov/pubmed/30617256
Thyroid	16	KAT8	31127075	31142714	1.02362e-08	www.ncbi.nlm.nih.gov/pubmed/30617256
Vagina	16	KAT8	31127075	31142714	1.30129e-08	www.ncbi.nlm.nih.gov/pubmed/30617256
Whole_Blood	16	KAT8	31127075	31142714	1.73801e-07	www.ncbi.nlm.nih.gov/pubmed/30617256
Brain_Caudate_basal_ganglia	16	PRSS36	31150246	31161415	3.76469e-08
Brain_Cerebellar_Hemisphere	16	PRSS36	31150246	31161415	3.79489e-08
Brain_Cerebellum	16	PRSS36	31150246	31161415	3.86639e-08
Brain_Cortex	16	PRSS36	31150246	31161415	3.81931e-08
Brain_Frontal_Cortex_BA9	16	PRSS36	31150246	31161415	4.48211e-08
Brain_Hypothalamus	16	PRSS36	31150246	31161415	1.57596e-08
Brain_Nucleus_accumbens_basal_ganglia	16	PRSS36	31150246	31161415	3.90182e-08
Brain_Putamen_basal_ganglia	16	PRSS36	31150246	31161415	1.43185e-08
Brain_Hypothalamus	17	CHRNE	4801357	4806369	1.59349e-07
Adipose_Subcutaneous	17	AC012146.7	5014763	5017674	8.06504e-10
Adipose_Visceral_Omentum	17	AC012146.7	5014763	5017674	1.35661e-07
Adrenal_Gland	17	AC012146.7	5014763	5017674	2.43484e-08
Artery_Aorta	17	AC012146.7	5014763	5017674	3.5512e-08
Artery_Tibial	17	AC012146.7	5014763	5017674	2.4566e-07
Brain_Putamen_basal_ganglia	17	AC012146.7	5014763	5017674	1.26336e-07
Breast_Mammary_Tissue	17	AC012146.7	5014763	5017674	3.54569e-08
Cells_EBV-transformed_lymphocytes	17	AC012146.7	5014763	5017674	8.24975e-09
Cells_Transformed_fibroblasts	17	AC012146.7	5014763	5017674	2.3057e-07
Esophagus_Mucosa	17	AC012146.7	5014763	5017674	7.44482e-08
Esophagus_Muscularis	17	AC012146.7	5014763	5017674	1.69866e-07
Heart_Left_Ventricle	17	AC012146.7	5014763	5017674	7.52719e-08
Liver	17	AC012146.7	5014763	5017674	4.01307e-08
Lung	17	AC012146.7	5014763	5017674	1.29931e-07
Muscle_Skeletal	17	AC012146.7	5014763	5017674	1.24974e-07
Nerve_Tibial	17	AC012146.7	5014763	5017674	9.76385e-09
Spleen	17	AC012146.7	5014763	5017674	6.08769e-08
Stomach	17	AC012146.7	5014763	5017674	1.36147e-07
Vagina	17	AC012146.7	5014763	5017674	5.47284e-08
Artery_Coronary	17	SCIMP	5112256	5138155	2.75643e-09	www.ncbi.nlm.nih.gov/pubmed/24162737
Breast_Mammary_Tissue	17	SCIMP	5112256	5138155	8.66706e-08	www.ncbi.nlm.nih.gov/pubmed/24162737
Muscle_Skeletal	17	SCIMP	5112256	5138155	9.28421e-08	www.ncbi.nlm.nih.gov/pubmed/24162737
Cells_Transformed_fibroblasts	17	ACE	61554422	61574981	2.41993e-07	www.ncbi.nlm.nih.gov/pubmed/25340798
Colon_Transverse	17	ACE	61554422	61574981	2.07962e-08	www.ncbi.nlm.nih.gov/pubmed/25340798
Skin_Sun_Exposed_Lower_leg	17	ACE	61554422	61574981	1.33113e-07	www.ncbi.nlm.nih.gov/pubmed/25340798
Lung	17	DCAF7	61627822	61671639	4.34954e-08	www.ncbi.nlm.nih.gov/pubmed/26830138
Adipose_Subcutaneous	19	ZNF235	44732882	44809199	2.49218e-08
Colon_Sigmoid	19	ZNF285	44886459	44905774	1.90487e-14
Esophagus_Gastroesophageal_Junction	19	ZNF285	44886459	44905774	1.32361e-07
Vagina	19	ZNF285	44886459	44905774	3.95947e-16
Brain_Cerebellar_Hemisphere	19	ZNF229	44921685	44952766	2.64988e-13
Skin_Not_Sun_Exposed_Suprapubic	19	ZNF229	44921685	44952766	4.41088e-14
Lung	19	ZNF285B	44971858	44977444	2.09663e-07
Nerve_Tibial	19	ZNF285B	44971858	44977444	2.17991e-09
Thyroid	19	ZNF285B	44971858	44977444	2.46018e-08
Ovary	19	AC069278.4	44978645	44979403	3.02133e-12
Brain_Putamen_basal_ganglia	19	ZNF180	44979854	45004576	1.21512e-07
Adipose_Subcutaneous	19	CTB-171A8.1	45135500	45222031	5.41406e-59	www.ncbi.nlm.nih.gov/pubmed/30617256
Adipose_Visceral_Omentum	19	CTB-171A8.1	45135500	45222031	1.08524e-45	www.ncbi.nlm.nih.gov/pubmed/30617256
Adrenal_Gland	19	CTB-171A8.1	45135500	45222031	2.75311e-39	www.ncbi.nlm.nih.gov/pubmed/30617256
Artery_Aorta	19	CTB-171A8.1	45135500	45222031	5.30223e-99	www.ncbi.nlm.nih.gov/pubmed/30617256
Artery_Tibial	19	CTB-171A8.1	45135500	45222031	9.84384e-88	www.ncbi.nlm.nih.gov/pubmed/30617256
Brain_Amygdala	19	CTB-171A8.1	45135500	45222031	1.43285e-117	www.ncbi.nlm.nih.gov/pubmed/30617256
Brain_Frontal_Cortex_BA9	19	CTB-171A8.1	45135500	45222031	1.61089e-21	www.ncbi.nlm.nih.gov/pubmed/30617256
Brain_Nucleus_accumbens_basal_ganglia	19	CTB-171A8.1	45135500	45222031	4.66972e-26	www.ncbi.nlm.nih.gov/pubmed/30617256
Breast_Mammary_Tissue	19	CTB-171A8.1	45135500	45222031	1.26906e-30	www.ncbi.nlm.nih.gov/pubmed/30617256
Colon_Transverse	19	CTB-171A8.1	45135500	45222031	3.49412e-26	www.ncbi.nlm.nih.gov/pubmed/30617256
Esophagus_Muscularis	19	CTB-171A8.1	45135500	45222031	2.29456e-53	www.ncbi.nlm.nih.gov/pubmed/30617256
Heart_Atrial_Appendage	19	CTB-171A8.1	45135500	45222031	1.67667e-23	www.ncbi.nlm.nih.gov/pubmed/30617256
Heart_Left_Ventricle	19	CTB-171A8.1	45135500	45222031	8.55313e-52	www.ncbi.nlm.nih.gov/pubmed/30617256
Lung	19	CTB-171A8.1	45135500	45222031	5.76719e-47	www.ncbi.nlm.nih.gov/pubmed/30617256
Muscle_Skeletal	19	CTB-171A8.1	45135500	45222031	2.54217e-37	www.ncbi.nlm.nih.gov/pubmed/30617256
Nerve_Tibial	19	CTB-171A8.1	45135500	45222031	1.10027e-76	www.ncbi.nlm.nih.gov/pubmed/30617256
Pancreas	19	CTB-171A8.1	45135500	45222031	6.13066e-70	www.ncbi.nlm.nih.gov/pubmed/30617256
Pituitary	19	CTB-171A8.1	45135500	45222031	9.59455e-66	www.ncbi.nlm.nih.gov/pubmed/30617256
Skin_Not_Sun_Exposed_Suprapubic	19	CTB-171A8.1	45135500	45222031	2.30714e-27	www.ncbi.nlm.nih.gov/pubmed/30617256
Skin_Sun_Exposed_Lower_leg	19	CTB-171A8.1	45135500	45222031	9.62048e-36	www.ncbi.nlm.nih.gov/pubmed/30617256
Spleen	19	CTB-171A8.1	45135500	45222031	2.32527e-09	www.ncbi.nlm.nih.gov/pubmed/30617256
Stomach	19	CTB-171A8.1	45135500	45222031	1.87456e-40	www.ncbi.nlm.nih.gov/pubmed/30617256
Thyroid	19	CTB-171A8.1	45135500	45222031	5.86197e-79	www.ncbi.nlm.nih.gov/pubmed/30617256
Adipose_Subcutaneous	19	PVR	45147098	45166850	6.3482e-09	www.ncbi.nlm.nih.gov/pubmed/24755620
Cells_Transformed_fibroblasts	19	PVR	45147098	45166850	7.68256e-11	www.ncbi.nlm.nih.gov/pubmed/24755620
Colon_Sigmoid	19	PVR	45147098	45166850	6.59227e-15	www.ncbi.nlm.nih.gov/pubmed/24755620
Esophagus_Mucosa	19	PVR	45147098	45166850	1.33602e-08	www.ncbi.nlm.nih.gov/pubmed/24755620
Esophagus_Muscularis	19	PVR	45147098	45166850	1.75912e-26	www.ncbi.nlm.nih.gov/pubmed/24755620
Muscle_Skeletal	19	PVR	45147098	45166850	8.92895e-10	www.ncbi.nlm.nih.gov/pubmed/24755620
Skin_Not_Sun_Exposed_Suprapubic	19	PVR	45147098	45166850	1.09001e-16	www.ncbi.nlm.nih.gov/pubmed/24755620
Skin_Sun_Exposed_Lower_leg	19	PVR	45147098	45166850	1.24777e-10	www.ncbi.nlm.nih.gov/pubmed/24755620
Whole_Blood	19	PVR	45147098	45166850	4.212e-08	www.ncbi.nlm.nih.gov/pubmed/24755620
Adipose_Subcutaneous	19	CEACAM19	45170227	45187631	1.51125e-18	www.ncbi.nlm.nih.gov/pubmed/29777097
Adipose_Visceral_Omentum	19	CEACAM19	45170227	45187631	1.83901e-19	www.ncbi.nlm.nih.gov/pubmed/29777097
Adrenal_Gland	19	CEACAM19	45170227	45187631	9.60842e-08	www.ncbi.nlm.nih.gov/pubmed/29777097
Artery_Aorta	19	CEACAM19	45170227	45187631	2.23314e-32	www.ncbi.nlm.nih.gov/pubmed/29777097
Artery_Tibial	19	CEACAM19	45170227	45187631	1.59105e-23	www.ncbi.nlm.nih.gov/pubmed/29777097
Cells_Transformed_fibroblasts	19	CEACAM19	45170227	45187631	7.0991e-26	www.ncbi.nlm.nih.gov/pubmed/29777097
Colon_Transverse	19	CEACAM19	45170227	45187631	6.53457e-28	www.ncbi.nlm.nih.gov/pubmed/29777097
Esophagus_Gastroesophageal_Junction	19	CEACAM19	45170227	45187631	1.44794e-27	www.ncbi.nlm.nih.gov/pubmed/29777097
Esophagus_Muscularis	19	CEACAM19	45170227	45187631	3.24606e-19	www.ncbi.nlm.nih.gov/pubmed/29777097
Lung	19	CEACAM19	45170227	45187631	1.30846e-21	www.ncbi.nlm.nih.gov/pubmed/29777097
Nerve_Tibial	19	CEACAM19	45170227	45187631	3.02503e-16	www.ncbi.nlm.nih.gov/pubmed/29777097
Pancreas	19	CEACAM19	45170227	45187631	2.89041e-23	www.ncbi.nlm.nih.gov/pubmed/29777097
Pituitary	19	CEACAM19	45170227	45187631	2.19191e-29	www.ncbi.nlm.nih.gov/pubmed/29777097
Spleen	19	CEACAM19	45170227	45187631	6.94017e-13	www.ncbi.nlm.nih.gov/pubmed/29777097
Stomach	19	CEACAM19	45170227	45187631	2.60371e-16	www.ncbi.nlm.nih.gov/pubmed/29777097
Testis	19	CEACAM19	45170227	45187631	3.69036e-38	www.ncbi.nlm.nih.gov/pubmed/29777097
Thyroid	19	CEACAM19	45170227	45187631	8.07453e-27	www.ncbi.nlm.nih.gov/pubmed/29777097
Thyroid	19	CBLC	45281126	45303891	8.10212e-08	www.ncbi.nlm.nih.gov/pubmed/29274321
Thyroid	19	BCAM	45312328	45324671	4.63569e-11	www.ncbi.nlm.nih.gov/pubmed/24755620
Esophagus_Mucosa	19	PVRL2	45349432	45392485	1.269e-23	www.ncbi.nlm.nih.gov/pubmed/18823527
Liver	19	PVRL2	45349432	45392485	1.30652e-10	www.ncbi.nlm.nih.gov/pubmed/18823527
Muscle_Skeletal	19	PVRL2	45349432	45392485	1.20817e-48	www.ncbi.nlm.nih.gov/pubmed/18823527
Pancreas	19	PVRL2	45349432	45392485	9.03409e-09	www.ncbi.nlm.nih.gov/pubmed/18823527
Lung	19	APOE	45409011	45412650	7.51691e-27	www.ncbi.nlm.nih.gov/pubmed/18823527
Prostate	19	APOE	45409011	45412650	8.95568e-40	www.ncbi.nlm.nih.gov/pubmed/18823527
Skin_Not_Sun_Exposed_Suprapubic	19	APOE	45409011	45412650	1.63393e-79	www.ncbi.nlm.nih.gov/pubmed/18823527
Skin_Sun_Exposed_Lower_leg	19	APOE	45409011	45412650	4.07153e-143	www.ncbi.nlm.nih.gov/pubmed/18823527
Lung	19	APOC1	45417504	45422606	5.64798e-18	www.ncbi.nlm.nih.gov/pubmed/17474819
Lung	19	APOC4	45445495	45449242	1.09769e-32	www.ncbi.nlm.nih.gov/pubmed/29274321
Skin_Not_Sun_Exposed_Suprapubic	19	CLPTM1	45457848	45496599	3.45221e-33	www.ncbi.nlm.nih.gov/pubmed/29274321
Skin_Sun_Exposed_Lower_leg	19	CLPTM1	45457848	45496599	3.83377e-15	www.ncbi.nlm.nih.gov/pubmed/29274321
Brain_Nucleus_accumbens_basal_ganglia	19	ZNF296	45574758	45579767	2.76917e-29	www.ncbi.nlm.nih.gov/pubmed/30805717
Brain_Putamen_basal_ganglia	19	ZNF296	45574758	45579767	7.51482e-26	www.ncbi.nlm.nih.gov/pubmed/30805717
Brain_Anterior_cingulate_cortex_BA24	19	GEMIN7	45582453	45594782	4.29843e-39	www.ncbi.nlm.nih.gov/pubmed/29777097
Brain_Frontal_Cortex_BA9	19	GEMIN7	45582453	45594782	1.87815e-18	www.ncbi.nlm.nih.gov/pubmed/29777097
Cells_Transformed_fibroblasts	19	GEMIN7	45582453	45594782	1.81408e-09	www.ncbi.nlm.nih.gov/pubmed/29777097
Spleen	19	GEMIN7	45582453	45594782	8.66231e-13	www.ncbi.nlm.nih.gov/pubmed/29777097
Testis	19	NKPD1	45653864	45663408	1.33991e-30	www.ncbi.nlm.nih.gov/pubmed/30617256
Artery_Tibial	19	TRAPPC6A	45666186	45681495	5.93101e-09	www.ncbi.nlm.nih.gov/pubmed/30805717
Testis	19	EXOC3L2	45715879	45737469	1.28792e-14	www.ncbi.nlm.nih.gov/pubmed/24755620
Brain_Putamen_basal_ganglia	19	KLC3	45836692	45852860	2.31244e-16	www.ncbi.nlm.nih.gov/pubmed/30805717
Adipose_Subcutaneous	19	ERCC2	45853095	45874176	3.64973e-24	www.ncbi.nlm.nih.gov/pubmed/30805717
Small_Intestine_Terminal_Ileum	19	ERCC2	45853095	45874176	2.39542e-08	www.ncbi.nlm.nih.gov/pubmed/30805717
Esophagus_Mucosa	19	PPP1R13L	45882892	45908339	1.40302e-10	www.ncbi.nlm.nih.gov/pubmed/30805717
Thyroid	19	CD3EAP	45909467	45914024	8.99502e-08	www.ncbi.nlm.nih.gov/pubmed/30805717
Artery_Coronary	19	RTN2	45988547	46000319	1.3752e-09	www.ncbi.nlm.nih.gov/pubmed/30805717
Brain_Hippocampus	19	OPA3	46030685	46105470	2.19729e-07	www.ncbi.nlm.nih.gov/pubmed/30805717
Cells_Transformed_fibroblasts	20	CASS4	54987168	55034396	4.39357e-09	www.ncbi.nlm.nih.gov/pubmed/24162737

### Sheet: Supplementary Table 7
S7: The significant genes identified by MultiXcan based on a 2019 meta-analyzed AD data
CHR	Gene Name	P0	P1	# of Tissues	MultiXcan	Reported
1	B4GALT3	161141100	161146638	5	7.57411e-08
1	FCER1G	161185024	161190489	9	1.12472e-07
1	CR1	207669492	207813992	6	1.88791e-15	www.ncbi.nlm.nih.gov/pubmed/19734903
2	BIN1	127805603	127864931	16	1.01284e-27	www.ncbi.nlm.nih.gov/pubmed/21627779		Remark:
2	INPP5D	233924677	234116549	5	3.0103e-07	www.ncbi.nlm.nih.gov/pubmed/24162737		1. Apply Bonferroni correction (p-value < 2.9E-06) for MultiXcan
6	HLA-DRB9	32427598	32441277	14	1.10189e-06	www.ncbi.nlm.nih.gov/pubmed/25188341		2. Reported column is based on the GWAS Catalog v1.02
6	HLA-DRB1	32546546	32557625	34	2.573e-08	www.ncbi.nlm.nih.gov/pubmed/24162737
6	HLA-DQA2	32709119	32714992	46	4.19502e-10
6	RP11-385F7.1	47444979	47445308	18	6.18575e-08
6	CD2AP	47445525	47594999	8	1.42178e-06	www.ncbi.nlm.nih.gov/pubmed/24162737
7	ZSCAN21	99647390	99662661	33	2.27948e-06
7	TAF6	99707571	99717190	16	8.91655e-08
7	CNPY4	99717236	99723134	16	1.10523e-06
7	AC073842.19	99728587	99737916	2	9.53176e-07
7	C7orf43	99752043	99756338	2	1.87269e-07
7	GAL3ST4	99756867	99766373	7	1.93718e-06
7	GPC2	99767229	99774992	7	1.08887e-06
7	STAG3	99775186	99818169	22	8.35461e-10	www.ncbi.nlm.nih.gov/pubmed/30617256
7	GATS	99798276	99844171	12	8.22382e-08
7	PVRIG	99815864	99819113	15	2.53768e-10
7	ZCWPW1	99998476	100026415	21	7.88049e-10	www.ncbi.nlm.nih.gov/pubmed/24162737
7	NYAP1	100081550	100092422	6	3.07597e-12
7	EPHA1	143087382	143105985	7	2.55988e-06	www.ncbi.nlm.nih.gov/pubmed/24162737
7	EPHA1-AS1	143104906	143220542	8	9.79977e-09	www.ncbi.nlm.nih.gov/pubmed/24162737
8	CLU	27454434	27472548	7	5.91302e-14	www.ncbi.nlm.nih.gov/pubmed/19734902
8	SCARA5	27727399	27850244	4	6.0375e-07
11	MS4A2	59855734	59863444	3	5.12542e-10	www.ncbi.nlm.nih.gov/pubmed/24162737
11	MS4A6A	59939081	59952139	3	1.05688e-08	www.ncbi.nlm.nih.gov/pubmed/21460840
11	MS4A4E	59968726	60010561	2	1.35355e-08	www.ncbi.nlm.nih.gov/pubmed/21460840
11	MS4A4A	60048014	60076445	9	9.72159e-08	www.ncbi.nlm.nih.gov/pubmed/21627779
11	CCDC89	85394893	85397320	4	1.72141e-06	www.ncbi.nlm.nih.gov/pubmed/26830138
14	SLC24A4	92788925	92962596	7	9.44301e-09	www.ncbi.nlm.nih.gov/pubmed/24162737
15	ALDH1A2	58245622	58790065	2	1.1742e-06	www.ncbi.nlm.nih.gov/pubmed/23535033
15	SLTM	59171244	59225852	4	7.65351e-08
16	C16orf93	30772519	30774031	9	7.11548e-07
16	VKORC1	31102163	31107301	20	2.34427e-06
16	BCKDK	31117428	31124110	3	2.47219e-06	www.ncbi.nlm.nih.gov/pubmed/29777097
16	KAT8	31127075	31142714	42	2.70653e-09	www.ncbi.nlm.nih.gov/pubmed/30617256
16	PRSS36	31150246	31161415	17	1.97295e-06
16	COG4	70514471	70557468	24	6.25682e-08	www.ncbi.nlm.nih.gov/pubmed/29274321
17	CAMTA2	4871287	4890939	22	1.69941e-06
17	ZNF232	5008836	5026411	30	2.62815e-06	www.ncbi.nlm.nih.gov/pubmed/29777097
17	AC012146.7	5014763	5017674	37	2.97826e-07
17	SCIMP	5112256	5138155	20	1.85597e-07	www.ncbi.nlm.nih.gov/pubmed/24162737
17	RP11-333E1.2	5143803	5144838	6	7.54611e-09
17	DCAF7	61627822	61671639	4	8.38175e-07	www.ncbi.nlm.nih.gov/pubmed/26830138
19	CNN2	1026298	1039068	6	4.85664e-07	www.ncbi.nlm.nih.gov/pubmed/29777097
19	ZNF235	44732882	44809199	9	3.08374e-16
19	ZNF285	44886459	44905774	23	1.79767e-14
19	ZNF229	44921685	44952766	16	2.92694e-33
19	ZNF285B	44971858	44977444	6	6.73227e-10
19	ZNF180	44979854	45004576	20	3.17106e-11
19	CEACAM22P	45041045	45124119	5	1.44051e-06	www.ncbi.nlm.nih.gov/pubmed/29777097
19	CTB-171A8.1	45135500	45222031	23	1.23245e-82	www.ncbi.nlm.nih.gov/pubmed/30617256
19	PVR	45147098	45166850	13	6.08167e-25	www.ncbi.nlm.nih.gov/pubmed/24755620
19	CEACAM19	45170227	45187631	20	3.58614e-31	www.ncbi.nlm.nih.gov/pubmed/29777097
19	BCAM	45312328	45324671	2	5.24733e-14	www.ncbi.nlm.nih.gov/pubmed/24755620
19	PVRL2	45349432	45392485	6	3.81848e-90	www.ncbi.nlm.nih.gov/pubmed/18823527
19	APOE	45409011	45412650	5	1.8213e-193	www.ncbi.nlm.nih.gov/pubmed/18823527
19	CLPTM1	45457848	45496599	3	1.91425e-32	www.ncbi.nlm.nih.gov/pubmed/29274321
19	ZNF296	45574758	45579767	2	2.43522e-33	www.ncbi.nlm.nih.gov/pubmed/30805717
19	GEMIN7	45582453	45594782	34	4.93025e-30	www.ncbi.nlm.nih.gov/pubmed/29777097
19	PPP1R37	45595050	45650543	4	1.23709e-16	www.ncbi.nlm.nih.gov/pubmed/23565137
19	NKPD1	45653864	45663408	4	3.6605e-35	www.ncbi.nlm.nih.gov/pubmed/30617256
19	TRAPPC6A	45666186	45681495	2	2.26939e-13	www.ncbi.nlm.nih.gov/pubmed/30805717
19	MARK4	45754516	45808541	4	2.05638e-08	www.ncbi.nlm.nih.gov/pubmed/29777097
19	KLC3	45836692	45852860	6	3.0116e-16	www.ncbi.nlm.nih.gov/pubmed/30805717
19	ERCC2	45853095	45874176	19	7.15463e-11	www.ncbi.nlm.nih.gov/pubmed/30805717
19	PPP1R13L	45882892	45908339	5	2.47616e-11	www.ncbi.nlm.nih.gov/pubmed/30805717
19	CD3EAP	45909467	45914024	18	2.40992e-08	www.ncbi.nlm.nih.gov/pubmed/30805717
19	RTN2	45988547	46000319	5	2.8324e-11	www.ncbi.nlm.nih.gov/pubmed/30805717
19	OPA3	46030685	46105470	7	2.58667e-06	www.ncbi.nlm.nih.gov/pubmed/30805717
19	AC074212.6	46271054	46275762	3	1.22661e-06

### Sheet: Supplementary Table 8
S8: Sources of datasets used in this study
Phenotype	Consortium	PMID	URL
Alzheimer's Disease	International Genomics of Alzheimer's Project (IGAP)	24162737	http://web.pasteur-lille.fr/en/recherche/u744/igap/igap_download.php
Alzheimer's Disease	genome-wide association study by proxy (GWAX)	28092683	http://gwas-browser.nygenome.org/downloads/gwas-browser/
Alzheimer's Disease	2019 meta-analyzed AD GWAS (CTG)	30617256	https://ctg.cncr.nl
Imaging-derived Phenotypes	UK Biobank	30305740	http://big.stats.ox.ac.uk
